# Multi-omics analysis for potential inflammation-related genes involved in tumor immune evasion via extended application of epigenetic data

**DOI:** 10.1101/2021.11.04.467249

**Authors:** Chenshen Huang, Ning Wang, Na Zhang, Zhizhan Ni, Xiaohong Liu, Hao Xiong, Huahao Xie, Boxu Lin, Bujun Ge, Qi Huang, Bing Du

## Abstract

**Background:** Accumulating evidence suggests that inflammation-related genes may play key roles in tumor immune evasion. Programmed cell death ligand 1 (PD-L1) is an important immune checkpoint involved in mediating antitumor immunity. We performed multi-omics analysis to explore key inflammation-related genes affecting the transcriptional regulation of PD-L1 expression.

**Methods:** The open chromatin region of the PD-L1 promoter was mapped using the assay for transposase-accessible chromatin using sequencing (ATAC-seq) profiles. Correlation analysis of epigenetic data (ATAC-seq) and transcriptome data (RNA-seq) were performed to identify inflammation-related transcription factors whose expression levels were correlated with the chromatin accessibility of the PD-L1 promoter. Chromatin immunoprecipitation sequencing (ChIP-seq) profiles were used to confirm the physical binding of the TF STAT2 and the predicted binding regions. We also confirmed the results of the bioinformatics analysis with cell experiments.

**Results:** We identified chr9:5449463-5449962 and chr9:5450250-5450749 as reproducible open chromatin regions in the PD-L1 promoter. Moreover, we observed a correlation between STAT2 expression and the accessibility of the aforementioned regions. Furthermore, we confirmed its physical binding through ChIP-seq profiles and demonstrated the regulation of PD-L1 by STAT2 overexpression *in vitro*. Multiple databases were also used for the validation of the results.

**Conclusion:** Our study identified STAT2 as a direct upstream TF regulating PD-L1 expression. The interaction of STAT2 and PD-L1 might be associated with tumor immune evasion in cancers, suggesting the potential value for tumor treatment.
